# TCR Repertoire Analysis of CD4-Positive T Cells from Blood and an Affected Organ in an Autoimmune Mouse Model

**DOI:** 10.1101/2023.03.08.531799

**Authors:** Tatsuya Ishikawa, Kenta Horie, Yuki Takakura, Houko Ohki, Yuya Maruyama, Mio Hayama, Maki Miyauchi, Takahisa Miyao, Naho Hagiwara, Tetsuya J. Kobayashi, Nobuko Akiyama, Taishin Akiyama

**Affiliations:** Laboratory of Immune Homeostasis, RIKEN Center for Integrative Medical Sciences, Yokohama, Japan; Graduate School of Medical Life Science, Yokohama City University, Yokohama, Japan; Institute of Industrial Science, The University of Tokyo, Tokyo 153-8505, Japan

## Abstract

One hallmark of some autoimmune diseases is the variability of symptoms among individuals. Organs affected by the disease differ between patients, posing a challenge in diagnosing the affected organs. Although numerous studies have investigated the correlation between T cell antigen receptor (TCR) repertoires and the development of infectious and immune diseases, the correlation between TCR repertoires and variations in disease symptoms among individuals remains unclear. This study aimed to investigate the correlation of TCRα and β repertoires in blood T cells with the extent of autoimmune signs that varies among individuals. We sequenced TCRα and β of CD4^+^CD44^high^CD62L^low^ T cells in the blood and stomachs of mice deficient in autoimmune regulator (*Aire*) (AIRE KO), a mouse model of human autoimmune polyendocrinopathy-candidiasis-ectodermal dystrophy (APECED). Data analysis revealed that the degree of similarity in TCR sequences between the blood and stomach varied among individual AIRE KO mice and reflected the extent of T cell infiltration in the stomach. We identified a set of TCR sequences whose frequencies in blood might correlate with extent of the stomach manifestations. Our results propose a potential of using TCR repertoires not only for diagnosing disease development but also for diagnosing affected organs in autoimmune diseases.
