## Supplementary Table S1 for "TCR Repertoire Analysis of CD4-Positive T Cells from Blood and an Affected Organ in an Autoimmune Mouse Model"

### Sheet: Sheet1
Supplementary Table 1: Detail of mice and cell counts used for TCR sequencing and read counts generated from the result
Mouse#	Genotype	Age (weeks)	Sex	# Blood CD4+ Teffs sorted for RNA prep	Blood TCRa total reads	Blood TCRb total reads	Blood TCRa unique read counts	Blood TCRb unique read counts	# Stomach CD4+ Teffs sorted for RNA prep	Stomach TCRa total reads	Stomach TCRb total reads	Stomach TCRa unique read counts	Stomach TCRb unique read counts
1	AIRE KO	27	Female	15500	594373	632196	752	2207	43580	478793	516849	4757	5983
2	AIRE KO	30	Female	7758	374750	454919	1131	1822	5120	461264	553983	1467	2000
3	AIRE KO	31	Female	8680	994687	646124	1157	4464	3004	860389	988056	636	737
4	AIRE KO	29	Female	9125	1075865	427912	966	3405	2729	1059879	1216877	942	1043
5	AIRE KO	33	Female	5760	1275530	406156	1887	5325	20148	876424	967754	2616	2897
6	AIRE KO	34	Female	15300	1029184	338651	1035	4790	27901	864580	1062470	1148	1293
7	AIRE WT	27	Female	17000	733248	681792	908	3612
8	AIRE WT	30	Female	9316	616014	603178	1678	3327
9	AIRE WT	31	Female	9114	465397	469545	2620	4425
10	AIRE WT	31	Female	6400	1134227	368426	810	2999
11	AIRE WT	32	Female	9570	1550672	522587	913	3751
12	AIRE WT	33	Female	12350	912096	327145	1020	3349
13	AIRE WT	34	Female	10000	1244687	575842	1145	2180
