## Supplementary Table S2 for "TCR Repertoire Analysis of CD4-Positive T Cells from Blood and an Affected Organ in an Autoimmune Mouse Model"

### Sheet: Sheet1
Supplementary Table 2: Jaccard indices of TCRα repertoires between the blood and stomach of each mouse
	Stomach1	Stomach2	Stomach3	Stomach4	Stomach5	Stomach6
Blood1	0.0570855	0.0119183	0.0111792	0.00994865	0.00917789	0.0142691
Blood2	0.0145947	0.0689933	0.008456	0.00934844	0.00776033	0.00801448
Blood3	0.00786654	0.0075	0.0357918	0.010712	0.00906986	0.00911162
Blood4	0.00807103	0.00874795	0.0110497	0.0440472	0.0116613	0.0112139
Blood5	0.0120496	0.0091035	0.0159288	0.0583446	0.0470312	0.0188909
Blood6	0.010846	0.00956117	0.0269278	0.0238029	0.0192445	0.103062
Blood7	0.0140864	0.0577254	0.00724138	0.00927644	0.0087803	0.00812097
Blood8	0.0125139	0.0118138	0.0078256	0.00662758	0.0111789	0.00823529
Blood9	0.0179137	0.013228	0.0104167	0.00811078	0.0142511	0.0089153
Blood10	0.00505405	0.00419036	0.00464936	0.00547945	0.00527276	0.00584076
Blood11	0.00856955	0.00654279	0.0832455	0.0166123	0.0139587	0.0195069
Blood12	0.00986757	0.0088855	0.0148499	0.013976	0.0532679	0.0140735
Blood13	0.0104672	0.0100712	0.00842866	0.00791485	0.00971903	0.0120573
