## Supplementary Table S3 for "TCR Repertoire Analysis of CD4-Positive T Cells from Blood and an Affected Organ in an Autoimmune Mouse Model"

### Sheet: Sheet1
Supplementary Table 3: Jaccard indices of TCRβ repertoires between the blood and stomach of each mouse
	Stomach1	Stomach2	Stomach3	Stomach4	Stomach5	Stomach6
Blood1	0.0496749	0.00616523	0.00150992	0.00203211	0.00273263	0.00361629
Blood2	0.006093	0.0634825	0.00142789	0.000890472	0.0015321	0.000827472
Blood3	0.00145685	0.00092789	0.0128125	0.00222058	0.00250313	0.0029615
Blood4	0.00193424	0.00252751	0.00371484	0.0245747	0.0030079	0.00382166
Blood5	0.00239772	0.00151696	0.00727049	0.0371369	0.0284959	0.0070922
Blood6	0.00155897	0.0011489	0.0085752	0.00954441	0.00757652	0.0584548
Blood7	0.00423617	0.0279552	0.000486066	0.000619291	0.00082382	0.00102971
Blood8	0.00215094	0.00366021	0.00127157	0.000517509	0.00166071	0.000651678
Blood9	0.0035458	0.00297581	0.00104853	0.00100517	0.00166722	0.00178082
Blood10	0.00067836	0.000484809	0.00195618	0.00222305	0.00147849	0.0022652
Blood11	0.0017225	0.00120208	0.054817	0.00569118	0.00458926	0.00484124
Blood12	0.00173073	0.000729182	0.00520562	0.00495786	0.0342544	0.00532165
Blood13	0.00102923	0.000536865	0.00221631	0.00271003	0.00248756	0.00116595
