## Supplementary Table S4 for "TCR Repertoire Analysis of CD4-Positive T Cells from Blood and an Affected Organ in an Autoimmune Mouse Model"

### Sheet: Sheet1
Supplementary Table 4: Raw count and frequency of candidate TCR repertoires in Cluster3.2.
Raw count
Amino acid sequence of CDR3	Nucleotide sequence of CDR3	V gene	J gene	Blood1	Blood2	Blood3	Blood4	Blood5	Blood6	Blood7	Blood8	Blood9	Blood10	Blood11	Blood12	Blood13	Stomach1	Stomach2	Stomach3	Stomach4	Stomach5	Stomach6
CANPSDSAGNKLTF	TGTGCTAACCCCTCCGACAGTGCAGGGAACAAGCTAACTTTT	TRAV13N-2	TRAJ17	612	1	0	0	0	0	0	0	0	0	0	0	0	325	1	0	0	0	0
CAASSNSGTYQRF	TGTGCAGCAAGCTCCAATTCTGGGACTTACCAGAGGTTT	TRAV14-1	TRAJ13	83	0	0	0	0	751	0	0	0	0	0	0	0	37	0	0	0	0	1
CAMSNYNVLYF	TGTGCAATGTCTAATTACAACGTGCTTTACTTC	TRAV7N-6	TRAJ21	0	0	191	0	0	0	0	0	0	0	0	0	0	287	0	634	0	0	0
CAMSNYNVLYF	TGTGCGATGTCTAATTACAACGTGCTTTACTTC	TRAV7N-6	TRAJ21	0	0	0	0	0	508	0	0	0	0	0	0	0	0	0	0	0	0	1998
Frequency
Amino acid sequence of CDR3	Nucleotide sequence of CDR3	V gene	J gene	Blood1	Blood2	Blood3	Blood4	Blood5	Blood6	Blood7	Blood8	Blood9	Blood10	Blood11	Blood12	Blood13	Stomach1	Stomach2	Stomach3	Stomach4	Stomach5	Stomach6
CANPSDSAGNKLTF	TGTGCTAACCCCTCCGACAGTGCAGGGAACAAGCTAACTTTT	TRAV13N-2	TRAJ17	0.00102965	2.66842e-06	0	0	0	0	0	0	0	0	0	0	0	0.000678775	2.16795e-06	0	0	0	0
CAASSNSGTYQRF	TGTGCAGCAAGCTCCAATTCTGGGACTTACCAGAGGTTT	TRAV14-1	TRAJ13	0.000139642	0	0	0	0	0.000729701	0	0	0	0	0	0	0	7.72759e-05	0	0	0	0	1.15662e-06
CAMSNYNVLYF	TGTGCAATGTCTAATTACAACGTGCTTTACTTC	TRAV7N-6	TRAJ21	0	0	0.000192019	0	0	0	0	0	0	0	0	0	0	0.00059941	0	0.000736874	0	0	0
CAMSNYNVLYF	TGTGCGATGTCTAATTACAACGTGCTTTACTTC	TRAV7N-6	TRAJ21	0	0	0	0	0	0.000493593	0	0	0	0	0	0	0	0	0	0	0	0	0.00231092
